# Relative positioning of B and T cell epitopes drives immunodominance

**DOI:** 10.1101/2022.02.17.480954

**Authors:** Riccardo Biavasco, Marco De Giovanni

## Abstract

Humoral immunity is crucial for protection against invading pathogens. Broadly neutralizing antibodies (bnAbs) provide sterilizing immunity by targeting conserved regions of viral variants and represent the goal of most vaccination approaches. While antibodies can be selected to bind virtually any region of a given antigen, consistent induction of bnAbs in the context of influenza and HIV has been representing a major roadblock. Many possible explanations have been considered, however, none of the arguments proposed so far seems to fully recapitulate the observed counter-selection for broadly protective antibodies.

Antibodies can influence antigen presentation by enhancing the processing of CD4 epitopes adjacent to the binding region while suppressing the overlapping ones. We analyzed the relative positioning of dominant B and T cell epitopes in published antigens that elicit strong and poor humoral responses. In strong immunogenic antigens, regions bound by immunodominant antibodies are frequently adjacent to CD4 epitopes, potentially boosting their presentation. Conversely, poorly immunogenic regions targeted by bnAbs in HIV and influenza overlap with clusters of dominant CD4 epitopes, potentially conferring an intrinsic disadvantage for bnAb-bearing B cells in germinal centers.

Here we propose the theory of immunodominance relativity, according to which relative positioning of immunodominant B and CD4 epitopes within a given antigen drives immunodominance. Thus, we suggest that relative positioning of B-T epitopes may be one additional mechanism that cooperates with other previously described processes to influence immunodominance. If demonstrated, this theory can improve the current understanding of immunodominance, provide a novel explanation on HIV and influenza escape from humoral responses, and pave the way for new rational design of universal vaccines.
