## Supplementary material for "Relative positioning of B and T cell epitopes drives immunodominance": Table S1

### Sheet: Foglio1
	Measle GP epitopes
	CD4 T cell epitopes
	Position in ref and PDB	Sequence
	321-340	LVKLGVWKSPTDMQSWVPLS	J. Marttila et al., Journal of General Virology 1993
	330-350	TDMQSWVPLSTDDPVIDRLY
	443-457	LYKSNHNNVYWLTIP	Obeid E. Obeid et al., Journal of General Virology 1993
	453-468	YWLTIPPMKNLALGV
	B cell neutralizing epitopes
	Position in ref and PDB	Sequence
	309-318	PYQGSGKGVS	Maino Tahara et al., Journal of Virology 2013
	380-400	TCFQQACKGKIQALCENPEWA
	377-378	RM
