## Supplementary material for "Relative positioning of B and T cell epitopes drives immunodominance": Table S2

### Sheet: Foglio1
	Diptheria toxoid epitopes
	CD4 T epitopes
	position in ref and pdb	Sequence
	271-290	VFAGANYAAWAVNVAQVI	Brenda M. Diethelm-Okita et al., The Journal of Infectious Diseas 2000
	321-340	VHHNTEEIVAQSIALSSLMV;
	331-350	QSIALSSLMVAQAIPLVGEL
	351-370	VDIGFAAYNFVESIINLFQV
	411-430	QGESGHDIKITAENTPLPIA
	431-450	GVLLPTIPGKLDVNKSKTHI
	B epitopes
	position in ref	position in pdb
	epitopes in red are contained within immunodominant CD4 epitopes		Sequence	References
	31-35	6--10	VDSSK	Salvatore Giovanni De-Simone etl al., Vaccine 2021
	46-52	21--27	HGTKPGY
	76-85	51--60	KGFYSTDNKY
	91-105	66--80	SVDNENPLSGKAGGV
	132-135	107--110	GLSL
	153-158	128--133	GDGASR
	163-171	138--146	LPFAEGSSS
	196-200	171--175	GKRGQ
	247-260	222--235	EHGPIKNKMSESPN
	280-285	255--260	LEHPEL
	376-380	351--355	VDIGF
	406-419	381--394	SPGHKTQPFLHDGY
	395-403	395-403	AVSWNTVED	Shaolong Zhu et al., Biochemistry 2021	neutralizing
	434-445	409--420	GFQGESGHDIK	Salvatore Giovanni De-Simone etl al., Vaccine 2021
	477-483	452--458	VNGRKIR
	490-500	465--475	DGDVTFCRPKS
	526-533	501-508	SNEISSDS
	508-527	508-527	DSIGVLGYQKTVDHTKVNSKL	Shaolong Zhu et al., Biochemistry 2021	neutralizing
