## Supplementary material for "Relative positioning of B and T cell epitopes drives immunodominance": Table S3

### Sheet: Foglio1
	VSV-Ind-GP epitopes
	CD4 T epitopes (aa)
	Position in ref and PDB	Sequence
	52-71	IQADGWMCHASKWVTTCDFR	BL/6	Christoph Burkhart et al., Journal of Virology 1994
	316-335	FTIINGTLKYFETRYIRVDI
	415-433	not in pdb
	349-368	GTTTERELWDDWAPYEDVEI
	52-71	IQADGWMCHASKWVTTCDFR	Balb/c
	85-104	FTPSVEQCKESIEQTKQGTW
	338-368	PILSRMVGMISGTTTERELWDDWAPYEDVEI
	B neutralizing epitopes (aa)	Sequence
	382-400	FPLYMIGHGMLDSDLHLSS	Walter Keil et al., Virology 1989
