## Supplementary material for "Relative positioning of B and T cell epitopes drives immunodominance": Table S4

### Sheet: SARS-CoV-2
Covid-19 Spike epitopes
CD4 epitopes
Peptide	Position in ref and PDB	Amino acid sequence	Patients who responded
S-34a	166-180	CTFEYVSQPFLMDLE	10	Yanchun Peng et al., Nat Imm 2020
S-151a	751-765	NLLLQYGSFCTQLNR	8
S-174a	866-880	TDEMIAQYTSALLAG	6
B cell epitopes
Position in ref and PDB	Amino acid sequence
209-226	PINLVRDLPQGFSALEPL	Shuai Lu et al., bioRx 2020
553-570	TESNKKFLPFQQFGRDIA
769-786	GIAVEQDKNTQEVFAQVK
809-826	PSKPSKRSFIEDLLFNKV
556-570	TESNKKFLPFQQFGRDIA	Chek Meng Pon et al., Nat Comm. 2020; Shuai Lu et al., bioRx 2020
675-689	Not shown on PDB
721-732	SFIEDLLFNKV
Spike-stem-helix	1148-1556	FKEELDKYF	Highly conserved	Dora Pinto et al., Science 2021
