## Supplementary material for "Relative positioning of B and T cell epitopes drives immunodominance": Table S5

### Sheet: Foglio1
HIV gp120 epitopes
Immunodominance (CD4 epitopes)	Peptide position	Amino acid sequences (Guxiang Dai et al., 2001)	References
shared by CBA/J, BALB/c, BL/6 mice and humans	300–319	RPNNNTRRRLSIGPGRAFYA (not shown in the PDB)	Guixiang Dai, N. et al., JBC 2001; R D schrier et al., JI 1989; B Wahren et al., J Acquir Immune Defic Syndr 1988; Surman S et al., PNAS 2001
shared by CBA/J, BALB/c, BL/6 mice	310–329	SIGPGRAFYARRNIIGDIRQ (not shown in the PDB)	Guixiang Dai, N. et al., JBC 2001; ; Surman S et al., PNAS 2001
shared by CBA/J, BALB/c, BL/6 mice, humans and macaques	320–339	RRNIIGDIRQAHCNISRAKW	Guixiang Dai, N. et al., JBC 2001; R D schrier et al., JI 1989; B Wahren et al., J Acquir Immune Defic Syndr 1988; ; Surman S et al., PNAS 2001; Samuel J. Landry J. Theor. Biol 2000
shared by CBA/J and BALB/c mice	340–359	NNTLQQIVIKLREKFRNKTI	Guixiang Dai, N. et al., JBC 2001
shared by CBA/J and BALB/c mice and macaques	350–368	LREKFRNKTIAFNQSSGGD	Guixiang Dai, N. et al., JBC 2001; Samuel J. Landry J. Theor. Biol 2000
shared by CBA/J, BALB/c, BL/6 mice	400–419	GTNGTEGNDIITLQCRIKQI	Guixiang Dai, N. et al., JBC 2001; Surman S et al., PNAS 2001
shared by CBA/J, BALB/c, BL/6 mice and macaques	410–429	ITLQCRIKQIINMWQKVGKA	Guixiang Dai, N. et al., JBC 2001; Surman S et al., PNAS 2001; Jay A. Berzofsky et al., Nature 1988
shared by CBA/J, BALB/c, BL/6 mice and humans	420–439	INMWQKVGKAMYAPPITGQI	Guixiang Dai, N. et al., JBC 2001; Surman S et al., PNAS 2001; Jay A. Berzofsky et al., Nature 1988
shared by CBA/J, BALB/c, BL/6 mice	430–449	MYAPPITGQIRCSSNITGLL	Guixiang Dai, N. et al., JBC 2001; Surman S et al., PNAS 2001
shared by CBA/J, BALB/c, BL/6 mice and macaques	431-471	YAPPITGQIRCSSNITGLLLTRDGGKDNNVNETFRPGGG	Surojit Sarkar et al., JI 2002; Guixiang Dai, N. et al., JBC 2001
shared by CBA/J and BALB/c mice	480–499	LYKYKVVRIEPIGVAPTRAK	Guixiang Dai, N. et al., JBC 2001
shared by CBA/J and BALB/c mice	490–508	PIGVAPTRAKRRTVQREKR (not shown in the PDB)	Guixiang Dai, N. et al., JBC 2001
B cell epitope (3BNC117 essential aa)	References
aa overlapping with immunodominant CD4 epitopes are shown in red
275	Yehuda Z. Cohen et al., JEM 2018
276
278
279
280
281
282
365
366
367
368
371
455
456
457
458
459
460
461
462
469
