## Supplementary material for "Relative positioning of B and T cell epitopes drives immunodominance": Table S6

### Sheet: Foglio1
Influenza HA epitopes
CD4 T epitopes (peptide)
Position in paper (ref)	Amino acid sequence (ref)	Position in PDB (5jw3)	References
401-420 (stem)	EKMNTQFTAVGKEFNHLEKR	Stem (57-87)	Antonino Cassotta et al., JEM 2020
411-430 (stem)	GKEFNHLEKRIENLNKKVDD
CD4 T epitopes (center residue, 50aa)
Position in paper (ref)	Position in PDB (5jw3)	References
Val-215 (head)	Val-214	Samuel J. Landry., Journal of Virology 2008
Pro-265 (head)	Glu-264
Asn-333 (stem)	Asn-12
Glu-390 (stem)	Glu-69
Val-443 (stem)	Val-122
Arg-490 (stem)	Not present in the PDB
Immunodominant B epitopes (HEAD)	Position in PDB (highly variable sequences)
Position in paper (ref)	epitopes in red overlap with immunodominant CD4 epitopes	References
43-53	34-44	Felix Broecker et al., Journal of Virology 2018
61-64	52-55
77-93	68-84
121-144	112-135
153-160	144-151
186-198	177-189
201-219	192-210
259-264	250-255
272-280	263-271
Amino acid important for MEDI8852 binding (STEM)
amino acid in red are contained within immunodominant CD4 epitopes
Asp-19	References
Gly-20	Nicole L. Kallewaard et al., Cell 2016
Trp-21
Ile-45
Ile-48
Thr-49
Leu-52
Thr-309
