## Supplementary material for "Relative positioning of B and T cell epitopes drives immunodominance": Table S7

### Sheet: Sheet1
		Relative positioning of B and T cell epitope
	Antigen immunogenicity	Distant	Adjacent	Overlapping
	Strong nAb inducers	20 (54.1) [0.40]	14 (37.8) [3.72]	3 (8.1) [6.01]
	Poor nAb inducers	11 (37.9) [0.50]	1 (3.4) [4.74]	17 (58.6) [7.67]
	The chi-square statistic is 23.0485. The p-value is < 0.00001.
	The contingency table above provides the following information: the total observed epitope inter-positioning, (the percentage of total epitope inter-positioning), and [the chi-square statistic for each cell].
